# The dynamic inositol phosphate network during development in *Drosophila melanogaster*

**DOI:** 10.64898/2026.06.18.733221

**Authors:** Anuj Shukla, Marvin Busch, Markus Häner, Anne-Kathrin Classen, Henning Jacob Jessen

## Abstract

Inositol phosphates (InsPs) and inositol pyrophosphates (PP-InsPs) are key regulators of cellular signaling and metabolism, yet developmental changes in the InsP/PP-InsP network in eukaryotic systems remain poorly understood. Here, we combine isomer-resolved capillary electrophoresis-mass spectrometry (CE-MS) with genetic perturbations to characterize InsP metabolism during the *Drosophila melanogaster* development. Our analyses reveal extensive developmental reprogramming of the InsP pathway, with early developmental stages exhibiting broad lower-order isomer diversity that progressively narrows into a more restricted metabolic state enriched in Ins(1,3,4,5,6)P_5_, InsP_6_, and PP-InsPs at later stages. Metamorphosis is characterized by a marked increase in 5-PP-InsP_5_, which emerges as the predominant pyrophosphate species in adults. Perturbation of dedicated kinases suggests that this metabolic remodeling is essential for developmental progression. RNAi-mediated IPK2 depletion disrupts higher-order InsP synthesis by reducing InsP_5_ levels, and results in failed metamorphosis. IPK1 depletion delays development and induces pronounced isomer-selective redistribution within the InsP_5_ pool, indicating network-level changes beyond simple precursor accumulation. IP6K depletion specifically abolishes 5-PP-InsP_5_ production, impairs tissue morphogenesis during pupal stages, and causes rapid post-eclosion lethality. Unexpectedly, depletion of either IPK2 or IP6K leads to the presence of 2-PP-InsP_5_. Collectively, these findings establish the *Drosophila melanogaster* InsP pathway as a dynamically regulated developmental network, particularly rich in previously undescribed InsP isomers, in which stage-specific metabolic remodeling parallels metamorphosis, tissue maturation, and adult viability.
