## Supplemental Table for "The dynamic inositol phosphate network during development in *Drosophila melanogaster*"

### Sheet: InsP3
R1
	Egg	Larva 1st Stage	Larva 2nd Stage	Larva 3rd Stage	Early Pupa	Late Pupa	Adult (3-5 days)	Adult(15-20 days)
Ins(1,2,3)P3	5	8	10	18	15	10	2	2
Ins(1,2,6)P3	35	20	14	8	10	10	15	6
Ins(4,5,6)P3	0	10	12	15	20	20	25	30
Ins(1,3,4)P3	23	5	0	0	0	0	5	10
Ins(1,4,5)P3	10	16	20	24	30	30	35	37
Ins(2,4,5)P3	5	11	7	10	15	15	6	0
Ins(2,3,5)P3	22	25	25	15	5	10	2	5
Ins(2,3,6)P3	0	5	12	10	5	5	10	10
R2
	Egg	Larva 1st Stage	Larva 2nd Stage	Larva 3rd Stage	Early Pupa	Late Pupa	Adult (3-5 days)	Adult(15-20 days)
Ins(1,2,3)P3	4.34783	9.06936	8.90269	16.867	17.5658	14.4444	2.54237	2.53165
Ins(1,2,6)P3	36.9565	26.0116	20.7039	18.4729	16.4474	12.6984	14.1243	10.1266
Ins(4,5,6)P3	0	5	12	15	16	18	25	30
Ins(1,3,4)P3	26	5	0	0	0	0	5	5
Ins(1,4,5)P3	8	20	20	20	30	30	35	37
Ins(2,4,5)P3	5	8	7	15	10	10	6	0
Ins(2,3,5)P3	20	22	20	10	5	10	2	5
Ins(2,3,6)P3	0	5	11	5	5	5	10	10
R3
	Egg	Larva 1st Stage	Larva 2nd Stage	Larva 3rd Stage	Early Pupa	Late Pupa	Adult (3-5 days)	Adult(15-20 days)
Ins(1,2,3)P3	5	8	10	18	15	10	2	0
Ins(1,2,6)P3	35	20	14	6	5	5	10	4
Ins(4,5,6)P3	0	10	12	15	20	22	30	34
Ins(1,3,4)P3	20	5	0	0	0	0	5	12
Ins(1,4,5)P3	15	16	20	24	30	33	40	40
Ins(2,4,5)P3	5	11	7	12	20	15	6	0
Ins(2,3,5)P3	20	25	25	15	5	10	2	0
Ins(2,3,6)P3	0	5	12	10	5	5	5	10

### Sheet: InsP4
R1
	Egg	Larva 1st Stage	Larva 2nd Stage	Larva 3rd Stage	Early Pupa	Late Pupa	Adult (3-5 days)	Adult(15-20 days)
Ins(1,4,5,6)P4	13	26	35	40	29	27	22	20
Ins(1,3,4,6)P4	6	5	3	0	0	4	6	8
Ins(1,3,4,5)P4	22	30	35	40	48	55	62	67
Ins(1,2,4,5)P4	59	39	27	20	23	14	10	5
R2
Ins(1,4,5,6)P4	10	20	34	35	33	31	25	22
Ins(1,3,4,6)P4	8	10	7	0	0	0	10	6
Ins(1,3,4,5)P4	20	21	33	46	45	50	60	72
Ins(1,2,4,5)P4	62	49	26	19	22	19	5	0
R3
Ins(1,4,5,6)P4	15	38	39	42	26	20	20	15
Ins(1,3,4,6)P4	5	0	0	5	5	11	9	15
Ins(1,3,4,5)P4	25	30	35	30	39	59	61	60
Ins(1,2,4,5)P4	55	32	27	23	20	10	10	10

### Sheet: InsP5
R1
	Egg	Larva 1st Stage	Larva 2nd Stage	Larva 3rd Stage	Early Pupa	Late Pupa	Adult (3-5 days)	Adult(15-20 days)
Ins(1,2,4,5,6)P5	10	5	0	0	7	10	5	0
Ins(1,3,4,5,6)P5	55	25	45	65	73	79	85	82
Ins(1,2,3,4,6)P5	15	40	25	15	11	0	0	0
Ins(1,2,3,5,6)P5	20	30	30	20	9	11	10	18
R2
Ins(1,2,4,5,6)P5	5	5	0	0	6	12	5	0
Ins(1,3,4,5,6)P5	57	25	49	60	72	73	82	82
Ins(1,2,3,4,6)P5	12	40	22	21	15	0	0	0
Ins(1,2,3,5,6)P5	28	30	29	19	7	15	9	18
R3
Ins(1,2,4,5,6)P5	16	10	0	0	10	13	0	0
Ins(1,3,4,5,6)P5	50	20	40	67	75	78	88	85
Ins(1,2,3,4,6)P5	20	42	27	11	10	0	0	0
Ins(1,2,3,5,6)P5	14	28	33	22	15	9	12	15

### Sheet: PP-InsP5
R1
	egg pH9.1	L1 pH9.1	L2 pH9.1	L3 pH9.1	EP pH9.1	LP pH9.1	1 day old pH9.1	old pH9.1
5-PP- InsP5	25	25	25	30	45	65	70	70
4-PP- InsP5	45	45	40	37	25	10	10	10
1-PP-InsP5	30	30	35	33	30	25	20	20
R2
5-PP- InsP5	28	25	30	32	40	65	65	65
4-PP- InsP5	40	42	35	30	30	15	15	15
1-PP-InsP5	32	33	35	38	30	20	20	20
	100	100	100	100	100	100	100	100
R2
5-PP- InsP5	23	21	25	34	50	73	71	75
4-PP- InsP5	47	49	40	33	20	7	7	7
1-PP-InsP5	30	30	35	33	30	20	22	18
